# Genome-wide identification and analysis of A-to-I RNA editing events in the malignantly transformed cell lines from BEP2D induced by α-particles radiation

**DOI:** 10.1101/551499

**Authors:** Qiaowei Liu, Hao Li, Lukuan You, Tao Li, Lingling Li, Pingkun Zhou, Xiaochen Bo, Hebing Chen, Xiaohua Chen, Yi Hu

**Affiliations:** Medical School of Chinese PLA, Beijing 100853, P.R. China; Department of Medical Oncology, Chinese PLA General Hospital, Beijing 100853, P.R. China; Beijing Institute of Radiation Medicine, Beijing 100850, P.R. China

**Author notes:** Correspondence (Y.H.); (X.C.); (H.C.). These authors contributed equally to this work (Qiaowei Liu, Hao Li).

**Keywords:** RNA editing, radiation-induced cancer, BEP2D, oncogenes

## Abstract

Adenosine (A) to inosine (I) RNA editing is the most prevalent RNA editing mechanism in humans and play critical roles in tumorigenesis. However, the effects of radiation on RNA editing and the mechanisms of radiation-induced cancer were poorly understood. Here, we analyzed human bronchial epithelial BEP2D cells and radiation-induced malignantly transformed cells with next generation sequencing. By performing an integrated analysis of A-to-I RNA editing, we found that genome-encoded single-nucleotide polymorphisms (SNPs) might induce the downregulation of ADAR2 enzymes, and further caused the abnormal occurrence of RNA editing in malignantly transformed cells. These editing events were significantly enriched in differentially expressed genes between normal cells and cancer cells. In addition, oncogenes *CTNNB1* and *FN1* were highly edited and significantly overexpressed in cancer cells, thus may be responsible for the lung cancer progression. Our work provides a systematic analysis of RNA editing from lung tumor specimens with high-throughput RNA sequencing and DNA sequencing. Moreover, these results demonstrate further evidence for RNA editing as an important tumorigenesis mechanism.
