## Supplemental Tables for "Genome-wide identification and analysis of A-to-I RNA editing events in the malignantly transformed cell lines from BEP2D induced by α-particles radiation": Supplemental Table2.xlsx

### Sheet: Sheet1
Gene with RNA editing
BEP2D	BERP35T1	BERP35T4
43166	43166	43166
AAK1	AAK1	ACOT9
AASDH	ABLIM3	ADAM15
AC007390.5	AC007390.5	ADAM19
ACAD9	ACOT9	ADD2
ACOT13	ADAM19	AGO3
ACOT9	ADAMTS13	AKNAD1
ADAM15	ADD2	ANKRD18A
ADAM19	ADRA1B	ANKRD18A
ADSS	ADSS	ANXA1
AGO3	AHR	AP1S3
AHR	AHRR	APPL1
AHRR	AK3	ARHGAP29
AIMP2	AKNAD1	ARL10
AK3	ANKAR	ARPC1A
AKNAD1	ANKRA2	ARSD
AKT3	ANXA1	ASB14
ALDH7A1	AP1S3	ATAD3B
ANKRA2	APPL1	BCAP29
ANKRD23	ARHGAP26	BDP1
AP1S3	ARHGEF37	BLOC1S5-TXNDC5
APPL1	ARL10	BMPR2
ARAP3	ARPC4-TTLL3	BPNT1
ARHGAP26	ARSD	BVES
ARL10	ASB14	C2orf15
ARPC2	ASH2L	C2orf68
ARPC4-TTLL3	ATG12	C4orf29
ARRDC1	ATG7	C5orf45
ASB14	ATOX1	C6orf132
ASB3	AUH	C9orf37
ASH2L	BAZ1B	CAMLG
ATAD3B	BCAP29	CASP9
ATG12	BDP1	CBWD2
BDH1	BLOC1S5-TXNDC5	CCDC120
BDP1	BPNT1	CCDC125
BPNT1	BVES	CCDC24
C1orf134	C1orf159	CCDC88A
C1orf192	C1orf192	CCL28
C2orf15	C1orf50	CCNYL1
C2orf42	C2orf15	CCT6A
C2orf48	C2orf68	CD302
C2orf68	C3orf83	CD46
C2orf69	C4orf29	CDKL3
C3orf38	C5orf45	CENPI
C4orf29	C6orf132	CEP104
C5orf45	C6orf141	CEP78
C7orf26	C7orf26	CHTOP
C7orf55-LUC7L2	C8orf44	CLCC1
C8orf44	C8orf44-SGK3	CLDN12
C8orf44-SGK3	C9orf37	CLTA
C9orf9	CA5B	COQ4
CA5B	CAMLG	COX18
CASP9	CBWD2	CPSF3L
CBWD2	CCDC120	CRCP
CCDC125	CCDC125	CTSB
CCDC24	CCDC25	CXorf56
CCNYL1	CCDC51	CYCS
CCRN4L	CCL28	DAP3
CCT6A	CCNYL1	DCAF16
CD302	CCT6A	DCTN4
CD46	CCZ1	DDHD2
CDC25C	CD302	DDX56
CDKL3	CD46	DDX58
CDYL	CDC25C	DFFA
CEBPZ	CDKL3	DHFRL1
CENPA	CDYL	DNAJC21
CENPI	CEBPZ	DPY19L4
CENPL	CENPI	DSCC1
CEP104	CEP104	DTWD2
CEP70	CEP78	EFHC1
CEP78	CEP97	EIF2AK2
CEP97	CHD1	EIF2S3
CHD1	CHTOP	EMC1
CHM	CKAP2L	EMC3
CHTOP	CLCC1	ENSA
CLCC1	CLDN12	EPB41L2
CLDN12	CLTA	EXOSC2
CLIP4	COL4A5	F11R
CLSTN1	COPS5	F11R
CLTA	COQ4	FAM126B
CNNM3	COX18	FAM129A
COA1	CPSF3L	FAM161A
COL4A3BP	CRCP	FAM20B
COQ2	CTNNB1	FAM49B
COQ4	CTSB	FBXL18
COX18	CXorf56	FBXL4
COX7B	CYCS	FDPS
CPSF3L	DAP3	FGFR1OP
CRIPAK	DCAF16	FHDC1
CSNK1A1	DDHD2	FN1
CTNNA1	DDX46	GCFC2
CTSB	DDX56	GEMIN6
CXorf23	DDX58	GET4
CXorf56	DFFA	GGCX
CYCS	DHDDS	GINS4
DAGLB	DHFR	GK5
DAP3	DHFRL1	GLTSCR1L
DCAF16	DMTF1	GMPS
DCUN1D4	DNAJC11	GNE
DDHD2	DNAJC21	GPN2
DDX46	DPY19L4	GPR153
DDX56	DTWD2	GPR157
DDX58	EEF1D	GPSM2
DENND6A	EFHC1	GS1-259H13.10
DFFA	EIF2AK2	GTF2H2C
DHDDS	EMB	GTPBP10
DHFR	EMC1	H2AFV
DHFRL1	EMC3	HAUS3
DMTF1	ENSA	HINT1
DNAJC11	EOGT	HOOK3
DNAJC21	EPDR1	HP1BP3
DNM1	EXOSC2	HSF1
DPY19L4	F11R	HSPA4L
DR1	F11R	ICMT
DTWD2	FAM122C	INIP
EFHC1	FAM126B	IPP
EIF2AK2	FAM129A	IQCB1
EIF2S3	FAM161A	IRAK1BP1
ELF2	FAM20B	KIAA0020
EMC1	FAM53C	KIAA1143
EMC3	FANCD2	KIAA1841
ENAH	FBXL18	LAMTOR3
ENO1	FBXL4	LARS
ENSA	FDPS	LDLRAP1
EXOG	FGFR1OP	LIMD1
EXOSC2	FHDC1	LRCH3
EXOSC3	FLNB	LRP11
F11R	FPGS	LSG1
F11R	GABPB2	LYRM2
FAM122C	GCFC2	LYRM7
FAM126B	GET4	MACC1
FAM129A	GFM2	MAFK
FAM161A	GGCX	MAP7D3
FAM168B	GINM1	MASP2
FAM175A	GINS4	MATR3
FAM20B	GK5	MB21D1
FAXDC2	GMPS	MCM4
FBXL18	GNB4	MCOLN3
FBXL4	GNE	MCUR1
FDPS	GPN2	MDM4
FGFR1OP	GPR141	MED18
FOXK1	GPR157	METTL14
FTSJ2	GPSM2	METTL2B
FXN	GRSF1	METTL6
FXR1	GS1-259H13.10	METTL8
GABPB2	GSR	MICAL1
GARS	GSTCD	MINOS1
GATS	GTPBP10	MINOS1-NBL1
GCFC2	H2AFV	MLF1IP
GEMIN6	H6PD	MPV17
GET4	HBEGF	MRPL19
GGCT	HIATL2	MRPL30
GGCX	HINT1	MRPS21
GINM1	HOOK3	MRPS30
GINS4	HP1BP3	MRPS5
GK5	HPSE	MRTO4
GMPS	HSPA4L	MSANTD3-TMEFF1
GNB4	HSPB11	MST1R
GNE	HSPD1	MSTO1
GOLGA1	IARS	MZT2A
GPBP1L1	IL17RC	NAA50
GPN2	INIP	NASP
GPR153	INTS12	NDUFS1
GPR157	IPP	NMNAT1
GPR75-ASB3	IQCB1	NOM1
GPSM2	IRAK1BP1	NSUN3
GRSF1	ITGB3BP	NUP155
GS1-259H13.10	KIAA1143	NUP43
GSTCD	KIAA1841	ORC1
GTF2H2	KRIT1	ORC2
GTPBP10	LAMTOR3	PAICS
GTPBP2	LARS	PCNXL2
GXYLT2	LDLRAP1	PDCL
H2AFV	LIMD1	PDE12
H6PD	LRIG2	PEX13
HARS	LRSAM1	PHACTR4
HAVCR2	LSG1	PHAX
HDLBP	LSM11	PHF7
HFE	LYRM2	PLEKHA2
HINT1	LYRM7	POLH
HOOK3	LZIC	POLK
HP1BP3	MACC1	POLM
HPSE	MAFK	POLN
HSPA4L	MAGT1	POLR1A
HSPB11	MAP7D3	POLR2J2
HSPD1	MASP2	POLR2J2
ICMT	MATR3	POLR2J3
ING5	MB21D1	PPIA
INIP	MCOLN3	PPIH
INPP5B	MCUR1	PRELID2
INTS12	MDM4	PRIMPOL
IPP	MECR	PRKAR2A
IPPK	MED18	PRKRA
IQCB1	METTL2B	PRKX
IRAK1BP1	METTL6	PSMA5
ITGB3BP	METTL8	PSMB2
KANSL1L	MICAL1	PTGR1
KCTD7	MIER3	PTPN14
KDELR2	MINOS1	RABEPK
KIAA0141	MINOS1-NBL1	RAD1
KIAA1143	MKNK1	RAET1E
KIAA1324	MLF1IP	RASEF
KIAA1430	MORN1	RASSF1
KIAA1715	MPV17	RBBP4
KIAA1841	MRPL19	RBM5
KIF1B	MRPL30	RBM8A
KIF3A	MRPS25	RCAN3
KRIT1	MRPS5	RCC1
KRTCAP2	MRTO4	RIF1
LAMP2	MSANTD3-TMEFF1	RMI1
LARS	MSTO1	RNF149
LIMD1	MTA3	RP11-514P8.6
LRCH3	NASP	RP11-598P20.5
LRIG2	NDUFAF6	RPL30
LRP11	NDUFS1	RPL34
LRRC41	NMNAT1	RPL37
LSM11	NOL9	RPL37A
LUC7L2	NOM1	RPL7L1
LURAP1L	NOP14	RRP36
LYRM2	NSUN3	RSBN1L
LYRM7	NT5DC4	RSPH3
LZIC	NUF2	RTN4IP1
MAFK	NUP155	SARS
MAGT1	NUP43	SCAI
MAP6D1	NUTM2G	SCMH1
MAPK13	NXPE3	SEC22C
MASP2	OGDH	SERINC2
MATR3	ORC2	SETX
MB21D1	OSGEPL1	SFT2D2
MCM4	OSTM1	SGTB
MCUR1	PABPC1	SH3BP2
MDM4	PAICS	SHARPIN
MED18	PARP12	SIL1
METTL21A	PCBD2	SLC12A9
METTL2B	PCDHA1	SLC20A2
METTL6	PCDHA10	SLC25A27
MGAT4A	PCDHA11	SLC26A2
MICAL1	PCDHA12	SLC35E2
MIER3	PCDHA13	SLC35E2B
MLF1IP	PCDHA2	SLC35F5
MPV17	PCDHA3	SLC6A9
MRPL19	PCDHA4	SLC9A7
MRPL20	PCDHA5	SMPD4
MRPL30	PCDHA6	SNRNP40
MRPS10	PCDHA7	SOAT1
MRPS30	PCDHA8	SPATA5
MRPS5	PCDHA9	SPTLC1
MRTO4	PCDHAC1	SRFBP1
MSTO1	PCDHAC2	SRP9
MTF2	PCMTD1	SRPK1
NAAA	PCNXL2	SS18L2
NASP	PCYOX1L	SSR3
NDUFA4	PCYT1A	SULT1B1
NDUFS1	PDCD6	SUMF2
NFE2L2	PDCL	SUN1
NFKBIZ	PECR	SYNC
NICN1	PET112	TAF13
NMNAT1	PEX13	TAF8
NOL9	PHACTR4	TCERG1
NOM1	PHAX	TFDP2
NOP14	PHC3	TM4SF19
NSUN3	PHF7	TM4SF19
NSUN4	PLEKHA2	TMED4
NUDC	POGZ	TMEFF1
NUDT6	POLH	TMEM14A
NUF2	POLK	TMEM154
NUP133	POLM	TMEM192
NUP155	POLR1A	TMEM44
NUP43	POLR2J2	TPMT
NXPE3	POLR2J2	TRAF2
ORAI2	POLR2J3	TRIM56
ORC2	POLR3D	TRMT13
OSTM1	PPIA	TRMT2B
PAICS	PPP1R42	TTF2
PAIP2	PPWD1	TXNDC5
PCNXL2	PRDM5	UBXN7
PCYOX1L	PRELID2	UGGT1
PDCD6	PRIMPOL	UPK3BL
PDCL	PRKAR2A	UPP1
PDE12	PRKDC	USP39
PDLIM7	PRKRA	USP4
PECR	PSMB2	VHL
PEX13	PSPH	VOPP1
PEX2	PTGR1	VPS41
PGK1	PTPN14	WDR12
PHACTR4	PURB	WDR31
PHAX	RAB1A	WDR63
PHF7	RABEPK	XIAP
PHKA2	RABL5	XKR6
PINK1	RAD1	XRCC2
PLEKHA2	RAET1E	XYLB
PMF1	RASSF1	YIPF4
PMF1-BGLAP	RBBP4	ZBTB24
POGZ	RBM28	ZFYVE20
POLH	RBM5	ZMYM1
POLK	RBM8A	ZNF12
POLM	RCAN3	ZNF124
POLR1E	RCC1	ZNF142
POLR2J2	RIF1	ZNF169
POLR2J2	RNASEH1	ZNF621
POLR2J3	RNF115	ZNF655
POLR3D	RNF207	ZNF789
PPAPDC1B	RNPEP	ZNHIT6
PPIA	RP11-268J15.5	ZSCAN9
PPIE	RP11-514P8.6	ZYG11B
PPIH	RP11-514P8.7
PPIL3	RP11-598P20.5
PPM1K	RP13-512J5.1
PPP1R12B	RPL30
PPP3CC	RPL34
PQLC2	RPL37
PRKAR2A	RPL37A
PSMB2	RPL7L1
PSPH	RRNAD1
PTGR1	RRP36
PTPN14	RSBN1L
QSOX2	RSPH3
RAB5A	RTN4IP1
RABGEF1	SEC22C
RABL5	SERBP1
RAD1	SETX
RAD54L	SFT2D1
RASSF1	SFT2D2
RBAK-RBAKDN	SGTB
RBBP4	SH3BP2
RBM10	SHARPIN
RBM28	SHC1
RBM5	SIL1
RBM8A	SLC12A9
RBMX2	SLC16A4
RCC1	SLC20A1
RIF1	SLC20A2
RMND1	SLC22A4
RNF115	SLC25A27
RNF149	SLC26A2
RNPEP	SLC2A9
RP11-145E5.5	SLC33A1
RP11-201K10.3	SLC35A3
RP11-268J15.5	SLC35E2
RP11-432B6.3	SLC35E2B
RP11-514P8.6	SLC35F5
RP11-598P20.5	SLC51A
RP11-613M10.9	SLC9A7
RP13-512J5.1	SMIM14
RPL30	SMPD4
RPL37A	SNRPG
RPL7L1	SOAT1
RPP14	SOD2
RPS20	SPATA5
RQCD1	SPATS2L
RRP36	SPIDR
RSBN1L	SPTLC1
RSPH3	SRD5A1
S100PBP	SRFBP1
SAMD5	SRP9
SCAI	SRPK1
SCMH1	SS18L2
SCRN1	SSR3
SDCCAG3	ST3GAL3
SEC22C	STX12
SERBP1	SUMF2
SERINC5	SUN1
SF3A3	SYAP1
SFT2D2	SYNC
SGOL1	TAB3
SGTB	TAF13
SH3BP2	TAF6
SIL1	TAF8
SLC12A9	TARDBP
SLC16A14	TBCCD1
SLC16A4	TCEANC2
SLC20A1	TCERG1
SLC20A2	TFDP2
SLC25A27	TFE3
SLC25A32	TM4SF19
SLC25A33	TM4SF19
SLC25A38	TMED4
SLC25A51	TMEFF1
SLC26A2	TMEM154
SLC33A1	TMEM192
SLC35E2	TMEM40
SLC35E2B	TMEM44
SLC35F5	TRAF2
SLC39A8	TRIM35
SLC6A9	TRIM56
SLC9A7	TRIP12
SMC4	TRMT13
SMEK2	TRMT2B
SMIM14	TSEN2
SMPD4	TTC39B
SMU1	TTLL3
SOAT1	TXNDC5
SOD2	UBE2D3
SPATA5	UBXN7
SPIDR	UGGT1
SPTLC1	UPK3BL
SRFBP1	UPP1
SRP9	URGCP
SS18L2	URGCP-MRPS24
SSR3	USP39
STAG3	USP4
STK38	VHL
SUMF2	VOPP1
SUN1	VPRBP
SYAP1	VPS41
SYNC	VWDE
SYNCRIP	WBSCR27
TAF13	WDR12
TAF6	WDR31
TAF8	WDR63
TAF9	XIAP
TCEANC2	XKR6
TCERG1	XRCC2
TERT	XYLB
TFDP2	YIPF4
TFE3	ZBTB24
TGOLN2	ZDHHC3
TIA1	ZFYVE20
TM4SF19	ZMYM1
TM4SF19	ZNF131
TMEM131	ZNF346
TMEM156	ZNF367
TMEM192	ZNF621
TMEM44	ZNF639
TMEM63A	ZNF655
TOR1AIP1	ZYG11B
TRAF2
TRAF3IP2
TRIM35
TRIM56
TRMT10B
TRMT13
TRMT2B
TTC39B
TTLL3
TXNDC15
TYW5
UBE2D4
UBXN2A
UBXN7
UGGT1
UPK3BL
UPP1
USP1
USP33
USP39
USP4
VDAC1
VHL
VOPP1
VPS41
VPS72
WDR12
WDR26
WDR31
WDR6
WDSUB1
WDYHV1
XIAP
XKR6
XRCC2
XYLB
YIPF4
YY1AP1
ZBTB24
ZBTB8A
ZBTB8OS
ZDHHC4
ZFYVE20
ZMYM1
ZNF12
ZNF131
ZNF142
ZNF250
ZNF346
ZNF367
ZNF621
ZNF638
ZNF639
ZNF655
ZSCAN9
ZXDC
ZYG11A
ZYG11B

### Sheet: Sheet2
Gene with tissue-specific RNA editing
BEP2D	BERP35T1	BERP35T4
CPSF3L	C1orf159	ATAD3B
MRPL20	SLC35E2B	SLC35E2B
ATAD3B	SLC35E2	SLC35E2
SLC35E2B	MORN1	GPR153
SLC35E2	RNF207	CASP9
CEP104	NOL9	MINOS1-NBL1
ICMT	DNAJC11	MINOS1
NOL9	GPR157	HP1BP3
DNAJC11	H6PD	GPN2
ENO1	DFFA	MED18
GPR157	TARDBP	SNRNP40
H6PD	MASP2	SERINC2
SLC25A33	EMC1	RBBP4
CLSTN1	MINOS1-NBL1	SYNC
LZIC	MINOS1	AGO3
NMNAT1	HP1BP3	CCDC24
KIF1B	RCAN3	SLC6A9
DFFA	DHDDS	IPP
MASP2	STX12	ORC1
CASP9	PHACTR4	WDR63
C1orf134	RCC1	MCOLN3
EMC1	MECR	ZNHIT6
MRTO4	RBBP4	ARHGAP29
PQLC2	SYNC	SARS
PINK1	ZMYM1	PSMA5
HP1BP3	PSMB2	TTF2
GPN2	C1orf50	RBM8A
NUDC	ST3GAL3	MRPS21
PHACTR4	MKNK1	ENSA
ZBTB8A	HSPB11	FDPS
ZBTB8OS	TCEANC2	MSTO1
RBBP4	SERBP1	DAP3
SYNC	SLC35A3	PTPN14
S100PBP	SLC16A4	ZNF124
ZMYM1	LRIG2	EIF2AK2
PSMB2	ENSA	GEMIN6
AGO3	GABPB2	CCDC88A
RP11-268J15.5	POGZ	PEX13
INPP5B	SHC1	KIAA1841
SF3A3	FDPS	FAM161A
PPIE	MSTO1	MRPL19
SCMH1	DAP3	GCFC2
PPIH	RRNAD1	POLR1A
NASP	F11R	SLC35F5
GPBP1L1	FAM20B	SMPD4
IPP	SOAT1	MZT2A
RAD54L	RNPEP	PRKRA
LRRC41	MDM4	ORC2
NSUN4	BPNT1	BMPR2
ZYG11B	PCNXL2	NDUFS1
ZYG11A	RP13-512J5.1	FN1
HSPB11	RNASEH1	ZNF142
TCEANC2	MPV17	AP1S3
USP1	YIPF4	EMC3
ITGB3BP	EIF2AK2	ZNF621
SERBP1	AC007390.5	SEC22C
USP33	CEBPZ	SS18L2
MTF2	MTA3	MST1R
DR1	PEX13	RBM5
AKNAD1	KIAA1841	RASSF1
CLCC1	FAM161A	PDE12
TAF13	RAB1A	NSUN3
KIAA1324	SNRPG	NAA50
SLC16A4	POLR1A	IQCB1
LRIG2	C2orf15	TFDP2
RBM8A	MRPL30	GK5
RNF115	NT5DC4	TM4SF19
ENSA	CKAP2L	TM4SF19
GABPB2	SLC35F5	POLN
VPS72	UGGT1	HAUS3
POGZ	RIF1	SH3BP2
CHTOP	METTL8	DCAF16
ADAM15	PRKRA	SULT1B1
KRTCAP2	ANKAR	RPL34
RP11-201K10.3	OSGEPL1	METTL14
FDPS	SPATS2L	HSPA4L
MSTO1	ORC2	C4orf29
YY1AP1	FAM126B	TMEM154
DAP3	WDR12	FHDC1
PMF1-BGLAP	NDUFS1	TMEM192
PMF1	PECR	PRIMPOL
F11R	RPL37A	DNAJC21
F11R	AP1S3	RPL37
C1orf192	TRIP12	CCL28
NUF2	IL17RC	MRPS30
SFT2D2	FANCD2	GTF2H2C
CENPL	ATG7	POLK
FAM20B	TSEN2	DTWD2
TOR1AIP1	C3orf83	HINT1
FAM129A	TMEM40	LYRM7
RNPEP	MRPS25	CDKL3
PPP1R12B	ZFYVE20	CAMLG
MDM4	METTL6	SIL1
PTPN14	XYLB	MATR3
BPNT1	CTNNB1	LARS
WDR26	SEC22C	TCERG1
ENAH	SS18L2	DCTN4
SRP9	KIAA1143	ARL10
TMEM63A	ZDHHC3	TXNDC5
NUP133	LIMD1	BLOC1S5-TXNDC5
PCNXL2	CCDC51	TPMT
AKT3	USP4	ZSCAN9
RP13-512J5.1	RASSF1	SRPK1
C2orf48	VPRBP	GLTSCR1L
UBXN2A	FLNB	RRP36
CENPA	EOGT	POLH
MPV17	DHFRL1	SLC25A27
CLIP4	NSUN3	EFHC1
YIPF4	IQCB1	TMEM14A
EIF2AK2	GK5	RTN4IP1
AC007390.5	SLC33A1	MICAL1
CEBPZ	PHC3	ZBTB24
GEMIN6	ZNF639	EPB41L2
GPR75-ASB3	GNB4	NUP43
ASB3	TBCCD1	LRP11
SMEK2	SLC51A	FGFR1OP
PEX13	PCYT1A	SUN1
KIAA1841	TM4SF19	GET4
FAM161A	TM4SF19	ZNF12
AAK1	UBXN7	CYCS
C2orf42	SH3BP2	VPS41
TIA1	SLC2A9	DDX56
ZNF638	DCAF16	UPP1
MRPL19	SMIM14	VOPP1
GCFC2	GRSF1	SUMF2
TGOLN2	COX18	CRCP
GGCX	HPSE	GTPBP10
USP39	UBE2D3	CLDN12
C2orf68	INTS12	ARPC1A
MRPS5	GSTCD	ZNF789
CNNM3	RPL34	TRIM56
ANKRD23	PRDM5	RP11-514P8.6
TMEM131	SPATA5	UPK3BL
MGAT4A	HSPA4L	POLR2J2
C2orf15	C4orf29	POLR2J2
MRPL30	PET112	XKR6
RNF149	TMEM154	GINS4
SLC20A1	FHDC1	HOOK3
CBWD2	PRIMPOL	RP11-598P20.5
SLC35F5	MLF1IP	DSCC1
UGGT1	SRD5A1	FAM49B
SMPD4	RAD1	HSF1
FAM168B	DNAJC21	KIAA0020
WDSUB1	NUP155	CLTA
KIAA1715	RPL37	GNE
NFE2L2	ZNF131	ANKRD18A
HSPD1	CCL28	ANKRD18A
C2orf69	EMB	CEP78
TYW5	PPWD1	RASEF
PPIL3	SGTB	RMI1
ORC2	CCDC125	SPTLC1
FAM126B	BDP1	ZNF169
WDR12	ANKRA2	MSANTD3-TMEFF1
NDUFS1	GFM2	TMEFF1
METTL21A	POLK	INIP
CCNYL1	DHFR	SCAI
KANSL1L	DTWD2	COQ4
PECR	SRFBP1	EXOSC2
RPL37A	PHAX	TRAF2
ARPC2	LYRM7	C9orf37
RQCD1	SLC22A4	PRKX
ZNF142	CAMLG	XIAP
AP1S3	DDX46	MAP7D3
SLC16A14	PCBD2
HDLBP	CDC25C
ING5	FAM53C
ARPC4-TTLL3	SIL1
TTLL3	MATR3
EMC3	HBEGF
VHL	PCDHA1
ZFYVE20	PCDHA2
METTL6	PCDHA3
RAB5A	PCDHA4
SGOL1	PCDHA5
XYLB	PCDHA6
EXOG	PCDHA7
SLC25A38	PCDHA8
ZNF621	PCDHA9
SEC22C	PCDHA10
SS18L2	PCDHA11
KIAA1143	PCDHA12
LIMD1	PCDHA13
WDR6	PCDHAC1
USP4	PCDHAC2
NICN1	LARS
RBM5	TCERG1
RASSF1	ABLIM3
PHF7	ARHGEF37
PDE12	ATOX1
DENND6A	ADAM19
RPP14	LSM11
GXYLT2	ADRA1B
C3orf38	ARL10
NSUN3	ZNF346
CEP97	TXNDC5
NXPE3	BLOC1S5-TXNDC5
NFKBIZ	MCUR1
IQCB1	TAF8
ZXDC	C6orf132
ACAD9	RPL7L1
CEP70	RRP36
TFDP2	POLH
GK5	SLC25A27
SLC33A1	C6orf141
GMPS	EFHC1
SSR3	IRAK1BP1
RP11-432B6.3	LYRM2
SMC4	FBXL4
GNB4	BVES
FXR1	MICAL1
MAP6D1	ZBTB24
TM4SF19	NUP43
TM4SF19	SOD2
UBXN7	SFT2D1
BDH1	MAFK
LRCH3	CCZ1
CRIPAK	C7orf26
SH3BP2	VWDE
DCAF16	AHR
TMEM156	MACC1
SMIM14	GPR141
DCUN1D4	EPDR1
AASDH	URGCP-MRPS24
PAICS	URGCP
GRSF1	POLM
COX18	TMED4
NAAA	OGDH
COQ2	PPIA
HPSE	H2AFV
FAM175A	PURB
PPM1K	UPP1
SLC39A8	VOPP1
INTS12	PSPH
GSTCD	SUMF2
NUDT6	CRCP
SPATA5	BAZ1B
HSPA4L	WBSCR27
C4orf29	RSBN1L
CCRN4L	DMTF1
ELF2	GTPBP10
TMEM192	CLDN12
MLF1IP	ZNF655
KIAA1430	GS1-259H13.10
TERT	SLC12A9
RAD1	TRIM56
DNAJC21	RABL5
NUP155	POLR2J3
ZNF131	RP11-514P8.7
MRPS30	BCAP29
SGTB	METTL2B
CCDC125	PARP12
TAF9	XRCC2
GTF2H2	TRIM35
BDP1	CCDC25
ANKRA2	GSR
COL4A3BP	ASH2L
POLK	GINS4
SERINC5	SLC20A2
DHFR	HOOK3
ATG12	RP11-598P20.5
DTWD2	SPIDR
ALDH7A1	PRKDC
PHAX	PCMTD1
HINT1	C8orf44-SGK3
LYRM7	C8orf44
KIF3A	PPP1R42
VDAC1	COPS5
DDX46	DPY19L4
TXNDC15	NDUFAF6
CDC25C	RPL30
CTNNA1	PABPC1
PAIP2	EEF1D
HARS	AK3
ARAP3	CEP78
KIAA0141	AUH
ARHGAP26	SPTLC1
LARS	IARS
TCERG1	ZNF367
PCYOX1L	HIATL2
CSNK1A1	NUTM2G
SLC26A2	MSANTD3-TMEFF1
FAXDC2	TMEFF1
HAVCR2	PTGR1
LSM11	INIP
ARL10	WDR31
ZNF346	PDCL
PDLIM7	LRSAM1
CDYL	FPGS
MCUR1	COQ4
ACOT13	SETX
HFE	ADAMTS13
ZSCAN9	TRAF2
MAPK13	ARSD
STK38	TAB3
MRPS10	TFE3
RPL7L1	CCDC120
RRP36	TRMT2B
POLH	CENPI
GTPBP2	COL4A5
MB21D1	XIAP
IRAK1BP1	FAM122C
SYNCRIP
FBXL4
OSTM1
TRAF3IP2
SAMD5
NUP43
LRP11
RMND1
RSPH3
SOD2
FGFR1OP
SUN1
GET4
FTSJ2
FOXK1
RBAK-RBAKDN
FBXL18
AIMP2
DAGLB
KDELR2
ZDHHC4
C7orf26
NDUFA4
AHR
CYCS
SCRN1
GGCT
GARS
COA1
UBE2D4
H2AFV
UPP1
VOPP1
PSPH
CCT6A
SUMF2
KCTD7
RABGEF1
RSBN1L
DMTF1
ZNF655
GS1-259H13.10
TAF6
STAG3
GATS
SLC12A9
TRIM56
RABL5
ORAI2
POLR2J3
RBM28
METTL2B
C7orf55-LUC7L2
LUC7L2
XRCC2
NOM1
XKR6
CTSB
POLR3D
PPP3CC
TRIM35
ASH2L
DDHD2
PPAPDC1B
PLEKHA2
GINS4
SLC20A2
HOOK3
RP11-598P20.5
SPIDR
MCM4
RPS20
C8orf44-SGK3
C8orf44
PEX2
DPY19L4
SLC25A32
WDYHV1
ZNF250
AK3
LURAP1L
TTC39B
RP11-145E5.5
SMU1
CLTA
GNE
POLR1E
RP11-613M10.9
TRMT10B
EXOSC3
SLC25A51
FXN
CEP78
SPTLC1
IPPK
ZNF367
PTGR1
INIP
PDCL
GOLGA1
SCAI
DNM1
COQ4
EXOSC2
C9orf9
QSOX2
SDCCAG3
TRAF2
ARRDC1
CA5B
SYAP1
PHKA2
CXorf23
ACOT9
RBM10
TFE3
MAGT1
COX7B
PGK1
CHM
TRMT2B
CXorf56
LAMP2
XIAP
RBMX2
FAM122C
