## Supplemental Tables for "Genome-wide identification and analysis of A-to-I RNA editing events in the malignantly transformed cell lines from BEP2D induced by α-particles radiation": Supplemental Table5.xlsx

### Sheet: Sheet1
Oncogenes used in this study
CFH
MATK
CSDE1
BRCA1
HGF
BCLAF1
RANBP3
TRIO
CDH1
MED17
TPR
NEDD4L
PIK3CB
CUL1
MLL3
CCAR1
CASP8
SPEN
MAP2K4
ASPM
GOLGA5
FGFR2
TP53BP1
RHOA
NAV3
CBFB
FGFR3
MEF2A
CLTCL1
PABPC1
SMC1A
AMPH
MLLT10
PCM1
CIC
KEAP1
PSEN1
TCF7
CYLD
CAD
ATRX
MECOM
MAP3K4
ABCB1
CTTN
MAST2
HUWE1
MMP2
GNAS
ITGA6
ESR1
MAP3K1
HSP90AB1
JAK2
ABL1
LZTR1
HMGXB4
TOM1
MYH9
EP300
NIN
DICER1
TRIP11
CHD8
ANKRD12
STAG2
NUP93
CTCF
TSC2
ERCC2
PPP2R1A
CRTC1
PIK3CG
EZH2
RHEB
GATA3
SMC3
RNF43
MED13
DDX5
PRKAR1A
FBXW7
WHSC1
HSPA8
CCND1
NUP98
GTF2H1
CDKN1B
CHD4
UHRF1BP1L
ERBB2IP
LIFR
FN1
SF3B1
SOS1
NFE2L2
RPL22
LEPR
TXNIP
ARID1A
STK11
MLL
MYB
SGK1
TJP2
DNMT3A
APAF1
SPOP
MAPK8IP1
ZMYM2
PIK3CA
FLT3
RPL5
NCOA3
PLCG1
AARS2
CDKN1A
GOT2
FOXA2
MAX
KDM5C
NUP214
SMARCA4
AKAP9
GNAI1
ADORA2A
AJUBA
FOXA1
ARHGEF6
MLLT4
CLIP1
SYNE1
NR1H2
ZNF132
SPATA6
GPS2
KRAS
VHL
CDC73
DOCK2
PDGFRA
ARHGAP32
APC
TBX3
ACVR1B
DHX9
LCP1
RAC1
MDC1
NUMA1
ADAM10
FBXO11
NCOA4
BARD1
IDH1
KIAA1109
FBN2
PHLDA1
LUM
BRCA2
RB1
TCF12
CRTC3
ZFHX3
KIFC3
NCOR1
CLTC
TP53
SMAD4
ERBB2
AKT1
CARM1
PIP5K1A
LPP
METTL14
PIK3R1
RASA1
ZNF300
TRIM7
EGFR
KDM6A
MSN
TAF1
NONO
RBMX
WHSC1L1
CDKN2A
NOTCH1
TCF7L2
ATM
FRG1B
ARID5B
ZFP36L2
ANAPC1
CAST
RANBP2
NR4A2
AKD1
RPGR
EEF1A1
PHF6
BUB1B
EIF4A2
KIT
BRAF
RUNX1
ARHGAP35
KALRN
U2AF1
NLRP3
NBPF10
ELF3
TGFBR2
BAP1
PRKCD
PBRM1
SOX17
ADCY1
RAD21
WRN
NSD1
B2M
ZNF91
CDK12
MLL2
TUBA1A
CTNNB1
STAT3
AXIN2
TET2
AR
MN1
SIN3A
ASXL1
GPHN
MLLT3
PTEN
MST1
RNF213
PRPF8
HRAS
ATR
ATG13
SMAD2
TOP3A
TBL1XR1
PLEC
SUZ12
PTPN11
NPM1
SETD2
IDH2
FES
COL18A1
EWSR1
NEB
BCOR
CHEK2
MED12
WT1
AHNAK2
ZFP36L1
IRS2
RXRA
FANCA
H3F3C
LRRK2
ARID2
NCOR2
POTEF
NF1
BLM
TFDP1
CTNND1
MTOR
MAP3K3
DMD
ZNF814
RPSAP58
HLA-A
NRAS
ZNF844
HLA-B
CEBPA
LYN
